# A domestic cat whole exome sequencing resource for trait discovery

**DOI:** 10.1101/2020.06.01.128405

**Authors:** Alana R. Rodney, Reuben M. Buckley, Robert S. Fulton, Catrina Fronick, Todd Richmond, Christopher R. Helps, Peter Pantke, Dianne J. Trent, Leslie A. Lyons, Wesley C. Warren

## Abstract

Over 94 million domestic cats are considered pets, who, as our companions, are also susceptible to cancers, common and rare diseases. Whole exome sequencing (WES) is a cost-effective strategy to study their putative disease-causing variants. Presented is ~35.8 Mb exome capture design based on the annotated Felis_catus_9.0 genome assembly, covering 201,683 regions of the cat genome. WES was conducted on 41 cats from various breeds with known and unknown diseases and traits, including 10 cats with prior whole genome sequence (WGS) data available, to test WES capture probe performance. A WES and WGS comparison was completed to understand variant discovery capability of each platform. At ~80x exome coverage, the percent of on-target base coverage >20x was 96.4% with an average of 10.4% off-target. For variant discovery, greater than 98% of WGS SNPs were also discovered by WES. Platform specific variants were mainly restricted to a small number of sex chromosome and olfactory receptor genes. Within the 41 cats with ~31 diseases and normal traits, 45 previously known disease or trait causal variants were observed, such as Persian progressive retinal degeneration and hydrocephalus. Novel candidate variants for polycystic kidney disease and atrichia in the Peterbald breed were also identified as well as a new cat patient with a known variant for cystinuria. These results show the discovery potential of deep exome sequencing to validate existing disease gene models and identify novel gene candidate alleles for many common and rare diseases in cats.
