## Supplemental Data 3 for "A domestic cat whole exome sequencing resource for trait discovery"

Chr	start_CDS	end_CDS	Gene	Length	wgs_SNPs	wes_SNPs	wgs-wes	(wgs +1)/(wes +1)	log2(WGS:WES)
chrA1	148141157	148143023	RPS23	652	13	2	11	4.67	2.22
chrA2	4960403	5083741	LOC101088468	4323	175	99	76	1.76	0.82
chrA2	11729702	11730653	LOC101091513	952	41	29	12	1.4	0.49
chrA2	11765071	11781269	LOC105261280	1085	57	39	18	1.45	0.54
chrA2	59881175	59977172	ALDH1L1	2731	40	26	14	1.52	0.6
chrA2	79736913	79737630	CCDC71L	718	55	42	13	1.3	0.38
chrA2	140675391	140716781	FAM3C	693	24	0	24	25	4.64
chrB1	104640732	104646580	CCNA2	1307	56	6	50	8.14	3.03
chrB2	31899613	31904834	POU5F1	1088	43	1	42	22	4.46
chrB2	69174169	69176321	EEF1A1	1396	29	7	22	3.75	1.91
chrB4	79154830	79237880	FAM186A	7440	65	55	10	1.18	0.24
chrB4	137165894	137173997	SNU13	394	20	0	20	21	4.39
chrC1	173052946	173101939	DNAJC10	2405	61	17	44	3.44	1.78
chrC2	98125500	98126517	GPR160	1018	30	2	28	10.33	3.37
chrD1	63920008	63920965	LOC101093799	958	41	28	13	1.45	0.53
chrD1	64291474	64292441	LOC101096164	968	38	26	12	1.44	0.53
chrD1	102430654	102431584	LOC101100414	931	91	31	60	2.88	1.52
chrD1	102493223	102494231	LOC101100668	1009	28	16	12	1.71	0.77
chrD1	102652941	102653871	LOC101099903	931	71	21	50	3.27	1.71
chrD1	102697430	102698360	LOC101101667	931	95	17	78	5.33	2.42
chrD1	103104503	103114770	LOC101100835	1539	30	16	14	1.82	0.87
chrD1	103282359	103283286	LOC101082692	928	73	55	18	1.32	0.4
chrD1	103291009	103291951	LOC101082945	943	55	35	20	1.56	0.64
chrD1	103307151	103308108	LOC101082516	958	39	8	31	4.44	2.15
chrD1	105316956	105317901	LOC101096842	946	36	5	31	6.17	2.62
chrD1	114283674	114336470	LOC101088110	3012	51	22	29	2.26	1.18
chrD1	114339956	114345140	LOC111556516	286	39	15	24	2.5	1.32
chrD3	20097014	20810341	LOC101099449	713328	1028	942	86	1.09	0.13
chrD4	68031248	68032205	LOC111556257	958	33	19	14	1.7	0.77
chrD4	76920246	76986003	TNC	6630	57	45	12	1.26	0.33
chrE2	696309	703743	ZNF135	1438	32	20	12	1.57	0.65
chrE2	12545073	12556138	LOC101100265	3181	18	5	13	3.17	1.66
chrE3	27439833	27606270	LOC101087463	5043	42	30	12	1.39	0.47
chrE3	43552213	43554848	LOC101089824	1625	52	31	21	1.66	0.73
chrF1	43693910	43729931	PPFIA4	3707	31	15	16	2	1
chrF1	70282101	70292713	FDPS	1370	26	4	22	5.4	2.43
chrX	9947905	9951025	TLR8	3121	46	27	19	1.68	0.75
chrX	10685066	10726349	OFD1	3258	134	68	66	1.96	0.97
chrX	12600841	12625470	AP1S2	642	18	3	15	4.75	2.25
chrX	13453429	13505003	TXLNG	1573	52	9	43	5.3	2.41
chrX	16502302	16520937	EIF1AX	442	19	0	19	20	4.32
chrX	18321578	18360130	MBTPS2	1572	38	0	38	39	5.29
chrX	20423931	20441604	EIF2S3	1431	85	12	73	6.62	2.73
chrX	20527997	20557450	ZFX	2407	107	44	63	2.4	1.26
chrX	36495056	36588701	USP9X	7710	433	415	18	1.04	0.06
chrX	36684267	36697795	DDX3X	2024	114	101	13	1.13	0.17
chrX	39746568	39954281	KDM6A	4392	242	28	214	8.38	3.07
chrX	41652803	41668159	UBA1	3202	142	95	47	1.49	0.57
chrX	41675713	41682483	CDK16	1757	17	2	15	6	2.58
chrX	46173915	46205511	KDM5C	4890	213	178	35	1.2	0.26
