## Supplemental Data 4 for "A domestic cat whole exome sequencing resource for trait discovery"

chr	start_CDS	end_CDS	genes	length	wgs.m	wgs.f	wes.m	wes.f
chrX	57180	81208	LOC101092754	1089	3.25	4.83	3	4.33
chrX	85871	98815	LOC101098289	1758	1	1.5	1	2.17
chrX	119916	131925	LOC105261393	1573	0.75	2.5	0.5	2.5
chrX	136584	198935	LOC102901245	2925	0	0	0	0
chrX	199772	206132	LOC111558781	757	0	0	0	0
chrX	207884	267844	PPP2R3B	1753	1.5	6.33	1.5	6.5
chrX	530171	539441	SHOX	890	1	1	1	1
chrX	913548	936467	CRLF2	1121	4.75	10.17	4.75	10.17
chrX	976933	994350	LOC101100621	1445	8.25	9	8.25	9
chrX	1005914	1023475	LOC102901718	1244	0	0	0	0
chrX	1033002	1054316	IL3RA	1200	2	3.17	2	3.17
chrX	1056017	1058901	SLC25A6	901	0.5	2	0.5	2
chrX	1064223	1086711	ASMTL	1960	9	13.33	10	13.67
chrX	1095386	1096460	P2RY8	1075	1.75	2.17	1.75	2.17
chrX	1136503	1139127	LOC109496913	969	0	0	0	0
chrX	1156777	1159735	LOC111558770	1557	0	0	0	0
chrX	1160226	1170163	AKAP17A	2111	7	6.83	7	6.83
chrX	1182974	1225605	ASMT	1617	8.75	13.17	8.75	13.33
chrX	1280566	1542670	DHRSX	1986	8.25	8.5	8.25	9.17
chrX	1533806	1535891	ZBED1	2086	6	4	6	4
chrX	1633899	1663923	CD99	635	0	0	0	0
chrX	1667041	1703388	XG	1009	2.5	1.67	3.5	2.5
chrX	1721109	1750229	GYG2	1559	2.5	3.17	2.5	3.17
chrX	1755792	1781625	ARSD	1793	11	10.67	11	10.67
chrX	1782956	1800455	LOC101081445	2072	2.5	4.83	2.5	4.83
chrX	1809289	1831133	ARSH	1780	6	9.5	6	9.5
chrX	1849242	1872281	ARSF	1765	9	8.83	9	8.83
chrX	1986528	2013195	MXRA5	8469	33.5	32.67	33	32.17
chrX	2165179	2238001	PRKX	1097	5	5.17	5	5.17
chrX	2972470	3087179	LOC109496317	1091	0	0	0	0
chrX	3664900	3909641	NLGN4X	2517	1	2	1	2
chrX	4614017	4703360	PUDP	700	1.5	1.33	1.5	1.33
chrX	4777027	4859887	STS	1746	6.25	8.67	6.25	8.67
chrX	5345031	5379537	PNPLA4	1054	3	4.5	3	4.5
chrX	5925076	6106877	ANOS1	2057	9.5	8.83	9.5	9
chrX	6982904	7037493	TBL1X	1475	3.25	4.5	3.75	4.5
chrX	7027707	7095418	GPR143	1545	11	8.17	11	8.33
chrX	7099601	7124176	LOC109496425	730	0	0	0	0
chrX	7124644	7281733	SHROOM2	4828	12.25	3.5	12.25	3.5
chrX	7295097	7295788	CLDN34	692	0	0	0	0
chrX	7315455	7316115	LOC101087815	661	0	0.83	0	0.83
chrX	7397229	7472387	WWC3	3271	4.25	5.67	4.25	6.17
chrX	7497961	7556595	CLCN4	2364	0.5	2.5	0.5	2.5
chrX	7722657	7824084	MID1	2013	0.75	2	0.75	2
chrX	8316923	8325556	LOC101085440	825	1.75	0.67	1.75	0.67
chrX	8338061	8782310	ARHGAP6	2981	0.75	1.5	0.75	1.5
chrX	8447316	8453033	AMELX	584	24.5	0	21	0
chrX	8883629	8897491	MSL3	1582	1.5	1	1	1
chrX	8993816	9797306	FRMPD4	5535	1.5	3.67	1.5	3.67
chrX	9844113	9877763	PRPS2	964	1.75	2.5	1.75	2.5
chrX	9894677	9916802	TLR7	3218	0.75	4.83	0.75	4.83
chrX	9947905	9951025	TLR8	3121	38.25	7.33	17.25	7.33
chrX	9998428	9998963	TMSB4X	137	0	0	0	0
chrX	10554231	10609893	EGFL6	1678	1.5	4.17	1.5	4.17
chrX	10626964	10627945	TCEANC	981	8	9.67	8	9.67
chrX	10668433	10669039	RAB9A	607	3	0	3	0
chrX	10674375	10678908	TRAPPC2	427	0	0	0	0
chrX	10685066	10726349	OFD1	3258	120.5	7.33	55.75	7.5
chrX	10750226	10897595	GPM6B	1108	2.75	3.83	2.75	3.83
chrX	10953255	10964201	GEMIN8	711	0.25	1.17	0.25	1.17
chrX	11392049	11562430	GLRA2	1437	0.25	0.67	0.25	0.67
chrX	11669538	11685133	FANCB	2597	1.25	0.83	1.25	0.83
chrX	11693436	11746154	MOSPD2	1615	1	2.17	1	2.17
chrX	12064203	12091262	ASB9	921	1.75	1.67	1.75	1.67
chrX	12100783	12125079	ASB11	1098	0	0	0	0
chrX	12129945	12138272	PIGA	1463	0.25	0.17	0.25	0.17
chrX	12147549	12181368	VEGFD	1072	1.75	2.17	1.75	2.17
chrX	12182409	12270784	PIR	985	0.25	0.33	0.25	0.33
chrX	12275331	12328407	BMX	2099	1	1.33	1	1.33
chrX	12331689	12373483	ACE2	2442	1	2	1	2
chrX	12399087	12432789	TMEM27	734	0	0	0	0
chrX	12460680	12465758	LOC101085781	436	0	0	0	0
chrX	12524541	12562534	CA5B	1160	0	0.33	0	0.5
chrX	12569310	12596665	ZRSR2	1406	3	3	3	3
chrX	12600841	12625470	AP1S2	642	17.75	0	2.25	0
chrX	12884450	12916163	GRPR	1163	0.25	0.17	0.25	0.17
chrX	12931288	12932284	MAGEB17	997	1	1.17	1	1.17
chrX	13226014	13226335	LOC101086788	322	0	0	0	0
chrX	13278872	13280015	LOC105261399	1144	0.25	0.33	0.25	0.33
chrX	13295013	13388150	CTPS2	1945	0.5	0.67	0.5	0.67
chrX	13398882	13428010	SYAP1	1086	0.5	0.33	0.5	0.33
chrX	13453429	13505003	TXLNG	1573	38.75	0.33	6.75	0.33
chrX	13509268	13532764	RBBP7	1439	0	0	0	0
chrX	13611367	13829983	REPS2	2065	1.75	1.67	1.75	1.67
chrX	14004216	14343979	NHS	5209	1.25	2.17	1.25	2.17
chrX	14356161	14364650	SCML1	1126	0	0.33	0	0.33
chrX	14393974	14395546	RAI2	1573	1.5	1.5	1.5	1.5
chrX	14771959	14815893	BEND2	2236	0	0	0	0
chrX	14860631	14939576	SCML2	2237	0.75	1	0.75	1
chrX	15095482	15243299	CDKL5	3316	0	0	0	0
chrX	15120533	15121433	LOC102899587	901	0	0	0	0
chrX	15233396	15255651	RS1	681	0	0	0	0
chrX	15287931	15380720	PPEF1	1999	2	5.17	2	5.17
chrX	15416421	15486288	PHKA2	4023	2	2.67	2.25	2.67
chrX	15492263	15560521	ADGRG2	3054	4.5	4.33	4.5	4.33
chrX	15755580	15774652	LOC101089581	1292	0.75	0.83	0.75	0.83
chrX	15796915	15811340	PDHA1	1184	0.25	0.17	0.25	0.17
chrX	15812240	15935935	MAP3K15	4022	4.5	3.83	4.5	3.83
chrX	15954641	16287757	SH3KBP1	2236	2.25	2.17	2.25	2.17
chrX	16389094	16491180	MAP7D2	2420	0	0	0	0
chrX	16502302	16520937	EIF1AX	442	16.75	0	0	0
chrX	16532525	16648021	RPS6KA3	2285	0	0	0	0
chrX	17816685	18113194	CNKSR2	3134	1	0.83	1	0.83
chrX	18116537	18118492	KLHL34	1956	0.5	0.5	0.5	0.5
chrX	18213308	18231904	SMPX	457	0	0	0	0
chrX	18321578	18360130	MBTPS2	1572	30.75	0	0	0
chrX	18338874	18340560	YY2	1687	0.25	0.17	0.25	0.17
chrX	18423559	18477432	SMS	1442	0	0	0	0.17
chrX	18506426	18722175	PHEX	2272	0.25	0	0.25	0
chrX	19497658	19510581	DDX53	2141	0	0	0	0
chrX	19830407	19880722	PTCHD1	2670	0.75	0.83	0.75	0.83
chrX	20032551	20032947	LOC101097703	397	1	1	1	1
chrX	20037756	20038457	LOC101092829	702	2.5	3.33	3	3.33
chrX	20117952	20140736	PRDX4	929	0	0.17	0	0.17
chrX	20149629	20174060	ACOT9	1366	0.75	0.83	0.75	0.83
chrX	20205184	20207689	SAT1	522	0	0	0	0
chrX	20253223	20304594	APOO	605	0	0	0	0
chrX	20308019	20329187	CXHXorf58	973	0.5	0.5	0.5	0.5
chrX	20379371	20397909	KLHL15	1817	0.25	0.17	0.25	0.17
chrX	20423931	20441604	EIF2S3	1431	63.75	0	8.75	0
chrX	20527997	20557450	ZFX	2407	98	0	42.75	0
chrX	20750818	20815701	PDK3	1280	0.5	0.33	0.5	0.33
chrX	20833312	20968111	PCYT1B	1761	1	0.67	1	0.67
chrX	20981792	21285047	POLA1	4554	0.75	0.67	0.75	0.67
chrX	21293422	21304549	ARX	1694	0.5	0.33	0.75	0.5
chrX	21603089	21603992	FELCATV1R3	904	0.75	1	0.75	1
chrX	22263984	22265046	LOC101095955	1063	1.75	1.83	1.75	1.83
chrX	22294289	22295087	LOC105261400	799	0	0	0	0
chrX	22330124	22331009	LOC111558670	886	0	0	0	0.5
chrX	22344145	22344812	LOC102899615	666	0	0	0	0
chrX	22355361	22356489	LOC493792	1129	0	0	0	0
chrX	23702072	23703119	LOC101100370	1048	0	0	0	0
chrX	23712361	23713477	LOC101082378	1117	0	0	0	0
chrX	23750240	23751176	LOC493964	937	0	0	0	0
chrX	24698999	25844198	IL1RAPL1	2101	0	0	0	0
chrX	26052921	26053953	LOC109496467	1033	0	0	0	0
chrX	26068517	26069594	LOC101083402	1078	0.75	1	0.75	1
chrX	26086898	26087879	LOC101083912	982	2	2.5	2	2.5
chrX	26126474	26131495	NR0B1	1418	0.5	1	0.5	1
chrX	26257000	26471444	LOC109496468	741	0.5	0.67	0.5	0.67
chrX	26390507	26391398	CXHXorf21	892	1.75	2	1.75	2
chrX	26481354	26559541	GK	1786	1.5	3	1.5	3
chrX	26654312	26680513	TAB3	2161	2.75	2.67	2.75	2.67
chrX	26944163	26944712	LOC101080615	550	1.25	2	1.25	1.83
chrX	26990482	29004949	DMD	11114	2.75	2.5	2.75	2.5
chrX	30180346	30184953	LOC101099358	1898	0	0	0	0
chrX	30399943	30426442	TMEM47	549	0	0	0	0
chrX	31500032	31500995	LOC101080432	964	0	2.33	0	2.33
chrX	31629575	32213956	CFAP47	9961	9	11.5	9	11.5
chrX	32523420	32523775	LOC111558759	356	0	0	0.25	0.83
chrX	32686491	32995532	PRRG1	999	0	0	0	0
chrX	32779563	32780841	LOC101081960	1279	0	0	0	0
chrX	33177611	33272122	LANCL3	1268	0	0.33	0	0.33
chrX	33283020	33348241	XK	1338	1	1	1	1
chrX	33312925	33313279	LOC111558783	355	0	0	0	0
chrX	33385781	33418005	LOC101086207	1726	1	1	1	1
chrX	33446434	33452291	DYNLT3	467	0	0	0	0
chrX	33634731	33635070	HYPM	340	0	0	0	0
chrX	33748034	33855661	SYTL5	2282	0	0	0	0
chrX	33878610	33990265	SRPX	1397	0	0.33	0	0.33
chrX	34000520	34082624	RPGR	3299	0	0.17	0	0.17
chrX	34105698	34166565	OTC	1075	0	0.33	0	0.33
chrX	34224386	34291813	LOC101083747	650	0	0.33	0	0.33
chrX	34292104	34416525	TSPAN7	757	0	0	0	0
chrX	34499564	34500116	MID1IP1	553	0	0	0	0
chrX	35545367	35568521	BCOR	5419	1.25	3.5	1.25	3.5
chrX	35989954	36012303	ATP6AP2	1105	0	0	0	0
chrX	36038328	36038754	MPC1L	427	0.25	0.33	0.25	0.33
chrX	36045093	36061464	CXHXorf38	969	0	0	0	0
chrX	36066096	36131007	MED14	4396	2.5	3	2.5	3
chrX	36131043	36131510	MED14OS	467	0	0	0	0
chrX	36495056	36588701	USP9X	7710	360.75	6.5	362.75	6.5
chrX	36684267	36697795	DDX3X	2024	102.75	0.17	93.75	0.17
chrX	36802938	36804360	NYX	1423	1	2.33	1	2.33
chrX	36866802	37221894	CASK	2854	0.5	1	0.5	1
chrX	37017505	37018648	GPR34	1144	1.5	1.67	1.5	1.67
chrX	37039655	37040666	GPR82	1012	0.5	0.5	0.5	0.5
chrX	37930415	37931231	LOC101086542	728	0	0	0	0
chrX	38670146	38741964	MAOA	3407	2	4.17	2	4.5
chrX	38763373	38874270	MAOB	1578	0.5	1	0.5	1
chrX	38947652	38957367	NDP	404	0	0	0	0
chrX	39144374	39345185	EFHC2	2262	4	7.17	4	7.17
chrX	39503651	39515213	FUNDC1	473	0.25	0.17	0.25	0.17
chrX	39721920	39722487	DUSP21	568	0	0	0	0
chrX	39746568	39954281	KDM6A	4392	196.5	0.33	19.25	0.33
chrX	39996297	40041466	CXHXorf36	1307	3.5	4	3.5	4.17
chrX	40989258	40991604	LOC111558673	744	0	0	0	0
chrX	41009967	41042771	ZNF674	2066	1.75	3.17	1.75	3.17
chrX	41091283	41092742	CHST7	1460	0.75	1.33	0.75	1.33
chrX	41121485	41249854	SLC9A7	2201	2.25	7.5	2.25	7.5
chrX	41327760	41375237	RP2	1058	2	2.5	2	2.5
chrX	41480083	41541746	JADE3	2482	2.25	1	2.25	1
chrX	41567946	41578953	RGN	912	0.75	1.33	0.75	1.33
chrX	41603786	41605943	NDUFB11	468	2	1.67	2	1.67
chrX	41606733	41637070	RBM10	3013	0	0.33	0	0.5
chrX	41652803	41668159	UBA1	3202	96.5	0.5	64.5	0.5
chrX	41675713	41682483	CDK16	1757	11.75	0.33	1	0.33
chrX	41686657	41702194	USP11	2878	1	1.67	1	1.83
chrX	41812468	41849953	ZNF157	1522	1.75	0.67	1.75	0.67
chrX	41865827	41890890	ZNF41	2319	1	1	1	1
chrX	41988992	41998572	ARAF	1842	0	0.17	0	0.17
chrX	41999980	42051900	SYN1	2134	0	0.83	0	0.83
chrX	42009535	42013438	TIMP1	780	0	0.5	0	0.5
chrX	42056444	42061712	CFP	1422	1	1.67	1	1.67
chrX	42068238	42073175	ELK1	1347	0	0	0	0
chrX	42082681	42091293	UXT	526	0	0	0	0
chrX	42137693	42140773	LOC101090336	1034	0	0	0	0
chrX	42204685	42286654	ZNF81	2006	0	0.33	0	0.33
chrX	42378741	42406581	ZNF182	1873	7	6	0	18.17
chrX	42414642	42417353	LOC101091348	487	0	0	0	0
chrX	42480219	42491298	ZNF630	2393	0.75	2.33	0.75	2.33
chrX	42523991	42530493	LOC101083323	606	0	0	0	0
chrX	42545635	42553549	SLC38A5	1459	0	0.67	0	0.67
chrX	42563017	42567547	FTSJ1	1050	0.25	0.67	0.25	0.67
chrX	42612700	42623297	PORCN	1400	0	0	0	0
chrX	42625676	42628711	EBP	697	0	0	0	0
chrX	42631851	42647695	TBC1D25	2138	0.75	0.33	0.75	0.33
chrX	42654105	42656003	RBM3	488	0	0	0	0
chrX	42676115	42682966	WDR13	1467	0	0	0	0
chrX	42760968	42768343	WAS	1528	1	1.17	1	1.17
chrX	42771561	42784920	SUV39H1	1483	0	0	0	0
chrX	42848044	42854379	GLOD5	565	0	0	0	0
chrX	42871546	42874678	GATA1	1247	0	0	0	0
chrX	42881516	42905906	HDAC6	3566	0	0	0	0
chrX	42910114	42910816	ERAS	703	0	0	0	0
chrX	42912127	42917359	PCSK1N	787	0	0	0	0
chrX	42933639	42937399	TIMM17B	525	0	0	0	0
chrX	42938178	42941566	PQBP1	825	0	0	0	0
chrX	42941891	42950253	SLC35A2	1270	0.25	0.17	0.25	0.17
chrX	42952956	42956823	PIM2	942	0	0	0	0
chrX	42960970	42987365	OTUD5	1713	0	0	0	0
chrX	42991264	42997862	KCND1	2097	0	0	0	0
chrX	43001795	43023723	GRIPAP1	2616	0	0.17	0	0.17
chrX	43058578	43068374	TFE3	1726	0	0	0	0
chrX	43087529	43092895	CCDC120	1995	0.5	0.17	0.5	0.17
chrX	43095014	43097124	PRAF2	540	0	0	0	0
chrX	43097960	43101281	WDR45	1273	0	0	0	0
chrX	43134576	43141976	GPKOW	1466	0	0	0	0
chrX	43154590	43154908	LOC101100947	319	0	0	0	0
chrX	43161044	43164720	MAGIX	1002	0	0	0	0
chrX	43168902	43171286	PLP2	464	0	0	0	0
chrX	43171912	43180479	PRICKLE3	1863	0.25	0.17	0.25	0.17
chrX	43185933	43194135	SYP	945	0	0	0	0
chrX	43197745	43222667	CACNA1F	6125	1.5	1.5	1.5	1.5
chrX	43224221	43237123	CCDC22	1901	0.5	0.83	0.5	0.83
chrX	43238198	43244368	FOXP3	1516	0	0.17	0	0.17
chrX	43256200	43271657	PPP1R3F	2443	0	0	0	0
chrX	43302009	43307982	GAGE10	337	0	0	0	0
chrX	43520450	43523426	USP27X	2456	0	0	0	0
chrX	43585916	43754360	CLCN5	2490	0	0	0	0
chrX	43851787	43865335	AKAP4	2549	0.5	0.67	0.5	0.67
chrX	43888983	43951768	CCNB3	4080	0	0	0	0
chrX	43989153	44151488	DGKK	3793	0	0	0	0.17
chrX	44266800	44534372	SHROOM4	4654	3	3.5	3	3.5
chrX	44645464	44650172	BMP15	1184	0	0	0	0
chrX	44771907	44776903	LOC111558700	293	0	0	0	0
chrX	44777055	44781802	LOC101082293	498	0	0	0	0
chrX	44900179	44902170	CXHXorf67	1991	0	0	0	0
chrX	44938018	44942674	LOC101086628	498	0	0	0	0
chrX	44942826	44947819	LOC109496513	293	0	0	0	0
chrX	45030068	45030857	LOC101087903	790	0	0	0	0
chrX	45159802	45160591	LOC101088142	790	0	0	0	0
chrX	45253031	45254915	GSPT2	1885	0	0	0	0
chrX	45393141	45398793	MAGED1	2393	0	0.17	0	0.17
chrX	45599412	45605388	LOC101087132	2226	0	0	0	0
chrX	45708614	45712838	LOC111558733	1091	0	0	0	0
chrX	45963227	45967583	LOC102899730	352	0	0	0	0
chrX	46105437	46106559	GPR173	1123	0	0	0	0
chrX	46110718	46117035	TSPYL2	2278	0	0	0	0
chrX	46173915	46205511	KDM5C	4890	171	0	155	0
chrX	46214127	46290237	IQSEC2	4606	0	0	0	0
chrX	46334501	46377162	SMC1A	3796	0	0	0	0
chrX	46385247	46392414	RIBC1	1256	0	0	0	0
chrX	46392730	46395027	HSD17B10	792	0	0	0	0
chrX	46477992	46611580	HUWE1	13343	0.25	0.17	0.25	0.17
chrX	46894567	46988015	PHF8	3096	0	0	0	0
chrX	47028359	47145915	FAM120C	3311	0	0	0	0
chrX	47158996	47318478	WNK3	5407	0	0.17	0	0.17
chrX	47433896	47438153	TSR2	578	0	0	0	0
chrX	47439641	47480469	FGD1	2901	0.25	0.5	0.25	0.5
chrX	47510709	47534112	GNL3L	1743	0	0	0	0
chrX	47800377	47808007	MAGED2	2044	0.25	0.5	0.25	0.5
chrX	47931686	47940049	LOC101096210	3750	0.75	0.67	0.75	0.67
chrX	47942110	48078817	PFKFB1	1751	0.25	0.83	0.25	0.83
chrX	48080803	48089961	APEX2	1638	0.25	0.5	0.25	0.5
chrX	48091238	48111100	ALAS2	1774	0	0	0	0
chrX	48383310	48385320	USP51	2011	0	0	0	0
chrX	48440099	48440717	LOC101096705	619	0	0	0	0
chrX	48598237	48648400	RRAGB	1136	0	0.33	0	0.33
chrX	48959851	49022126	KLF8	1231	0	0	0	0
chrX	49292753	49294625	UBQLN2	1873	0	0	0	0
chrX	49419469	49419676	LOC111558779	208	0	0	0	0
chrX	49686126	49687842	LOC101094491	1049	0	0	0	0
chrX	49821276	49844128	LOC105261410	1618	0	0	0	0
chrX	49966757	49969181	ZXDB	2424	0	0.33	0	0
chrX	50251442	50264547	LOC109496524	2528	0	0	0	0
chrX	50486072	50487711	LOC105260211	1558	0	0	0	0
chrX	52746938	52747688	SPIN4	751	0	0	0	0
chrX	53237961	53436284	ARHGEF9	1592	0.25	0.17	0.25	0.17
chrX	53775058	53778533	AMER1	3416	0	0	0	0
chrX	53803216	53805748	ASB12	1005	0	0	0	0
chrX	53824331	53922729	MTMR8	1287	0	0	0	0
chrX	53941223	53941682	LOC101101369	460	0	0	0	0
chrX	54385184	54385893	LOC109496915	710	0	0	0	0
chrX	54577941	54611974	ZC4H2	699	0	0	0	0
chrX	55015650	55015836	LOC109496527	187	0	0	0	0
chrX	55094351	55174987	ZC3H12B	2522	0	0	0	0
chrX	55183323	55202361	LAS1L	2192	0	0	0	0
chrX	55302142	55302411	LOC101080617	269	0	0	0	0
chrX	55365132	55428098	MSN	1747	0	0	0	0
chrX	55667390	55703543	VSIG4	1223	0	0	0	0
chrX	55868914	55950130	HEPH	3506	1.25	1.67	1.25	1.67
chrX	56101420	56142703	EDA2R	973	0	0	0	0
chrX	56937906	57111539	AR	2765	0	0	0	0
chrX	57382069	57979866	OPHN1	2435	0	0.5	0	0.5
chrX	57802763	57808160	LOC102899556	488	0	0	0	0
chrX	58027274	58066446	YIPF6	718	0	0	0	0
chrX	58132659	58215910	STARD8	3544	0	0	0	0
chrX	58288690	58290853	LOC109496376	2164	0	0	0	0
chrX	58304505	58315359	EFNB1	1046	0	0	0	0
chrX	58616544	58618449	PJA1	1906	0	0.67	0	0.67
chrX	58962058	58990880	FAM155B	1422	0	0	0	0
chrX	59075370	59517775	EDA	1181	0	0	0	0
chrX	59522714	59530988	AWAT2	1034	0	0	0	0
chrX	59553560	59554443	OTUD6A	884	0	0	0	0
chrX	59592477	59626914	IGBP1	1026	0.25	0.17	0.25	0.17
chrX	59639634	59664071	DGAT2L6	1021	0	0	0	0
chrX	59687964	59693500	AWAT1	994	0	0	0	0
chrX	59715975	59717184	P2RY4	1210	0.25	0.67	0.25	0.67
chrX	59729201	59750595	PDZD11	633	0	0	0	0
chrX	59729324	59742944	ARR3	1323	0	0	0	0
chrX	59751942	59872801	KIF4A	3723	1	1	1	1
chrX	59876926	59885077	GDPD2	1635	0	0	0	0
chrX	59897293	59953153	DLG3	2752	0	0	0	0
chrX	59971874	60218204	TEX11	2960	1.75	1.83	1.75	1.83
chrX	60231836	60237402	SLC7A3	1865	0	0	0	0
chrX	60371492	60379803	SNX12	493	0	0	0	0
chrX	60401643	60407045	FOXO4	1533	0	0	0	0
chrX	60409043	60410897	CXHXorf65	537	0	0.67	0	0.67
chrX	60412003	60415366	IL2RG	1118	0.5	0.17	0.5	0.17
chrX	60417707	60440517	MED12	6619	0	0.17	0	0.17
chrX	60445756	60464684	NLGN3	2554	0	0	0	0
chrX	60510505	60511357	GJB1	853	0.25	0	0.25	0
chrX	60527858	60540646	ZMYM3	4146	0	0.83	0	0.83
chrX	60563600	60571376	NONO	1423	0	0	0	0
chrX	60572900	60597839	ITGB1BP2	1263	0.75	0.67	0.75	0.67
chrX	60617386	60618394	LOC101093337	605	0	0	0	0
chrX	60625382	60707838	TAF1	5951	0.25	0.17	0.25	0.17
chrX	60768558	60802603	OGT	3163	0	0.17	0	0.17
chrX	60815169	60833586	GCNA	1547	0	0	0	0
chrX	60838061	60840137	CXCR3	1109	1	1	1	1
chrX	60889122	60892051	LOC101080873	1422	0	0	0	0
chrX	61123576	61188309	LOC101094826	3446	0.5	1.5	0.5	1.5
chrX	61174156	61175851	RTL5	1696	0	0.33	0	0.33
chrX	61221109	61233421	PIN4	538	0	0	0	0
chrX	61238005	61272758	ERCC6L	3728	0.25	0.67	0.25	0.67
chrX	61304727	61310101	RPS4X	799	0	0	0	0
chrX	61331303	61334773	CITED1	669	0	0	0	0
chrX	61357666	61580952	HDAC8	1711	0	0	0	0
chrX	61588166	61761264	PHKA1	3751	0	0.17	0	0.17
chrX	61725414	61728505	LOC101097381	3092	0	0	0	0
chrX	61815322	61819109	LOC111558754	833	0	0	0	0
chrX	61844908	61848656	LOC101081365	776	0	0	0	0
chrX	61979108	61979711	PABPC1L2B	604	0	0	0	0
chrX	62086624	62087223	LOC105260217	598	0	0	0	0
chrX	62087567	62090480	LOC111558674	581	0	0	0	0
chrX	62149528	62150920	NAP1L2	1393	0	0	0	0
chrX	62267841	62342171	CHIC1	836	0	0	0	0
chrX	62726509	62727025	ZCCHC13	517	0	0	0	0
chrX	62866773	63012487	SLC16A2	1656	0	0	0	0
chrX	63049882	63054357	RLIM	1869	1	1.17	1	1.17
chrX	63130167	63135991	NEXMIF	4548	0	0.5	0	0.5
chrX	63430591	63596174	ABCB7	2275	0	0	0	0
chrX	63580978	63583572	LOC111558772	2334	1	0.33	1.75	2.17
chrX	63658159	63725451	UPRT	964	0	0	0	0
chrX	63786452	64023641	ZDHHC15	1025	0	0	0	0
chrX	64102901	64104473	MAGEE2	1573	0	0	0	0
chrX	64260215	64264375	PBDC1	666	0	0.5	0	0.5
chrX	65151110	65159178	FGF16	627	0	0	0	0
chrX	65189584	65501791	ATRX	7497	0.5	1	0.5	1
chrX	65517671	65576317	MAGT1	1018	0	0	0	0
chrX	65582699	65587899	LOC101085531	246	0	0	0	0
chrX	65652418	65764923	ATP7A	4526	0.75	0.33	0.75	0.33
chrX	65846229	65867788	PGK1	1265	0	1	0	1
chrX	65873672	65880094	TAF9B	763	0	0	0	0
chrX	65902979	65961676	LOC101088911	3025	0	0	0	0
chrX	65940978	65941155	LOC109496548	178	0	0	0	0
chrX	65967534	65968713	LOC111558740	1180	0	0	0	0
chrX	66076098	66077121	CYSLTR1	1024	0	0	0	0
chrX	66402011	66403565	RTL3	1326	0	0	0	0
chrX	66528770	66529883	LPAR4	1114	0	0	0	0
chrX	66764885	66767911	LOC101089422	1058	0	0	0	0
chrX	66840059	66841003	LOC111558777	944	0	0	0	0
chrX	66992326	66993286	GPR174	961	0	0.5	0	0.5
chrX	67111777	67118064	ITM2A	798	0	0	0	0
chrX	67646960	67655103	TBX22	1577	0	0.5	0	0.5
chrX	68063750	68064923	FAM46D	1174	0	0	0	0
chrX	68333447	68568005	BRWD3	5447	0	0.5	0	0.5
chrX	68875670	68961645	SH3BGRL	353	0	0	0	0
chrX	68986248	68989635	LOC109496377	285	0	0	0	0
chrX	70625535	70681995	LOC109496330	1018	0	0	0	0
chrX	71048831	71049917	POU3F4	1087	0	0	0	0
chrX	71390206	71473235	CYLC1	1902	5.25	6.17	5.25	6.17
chrX	71576923	71766693	RPS6KA6	2257	0	0	0	0
chrX	71922930	72085481	HDX	2088	0.25	0.17	0.25	0.17
chrX	72220234	72529623	LOC109496332	1536	0	0	0	0
chrX	72547466	72623789	LOC102901599	1497	0	0	0	0
chrX	72624560	72629148	LOC102899136	1733	0	0	0	0
chrX	72801007	72903401	APOOL	816	0	0	0	0
chrX	72922062	72937679	SATL1	899	0	0	0	0
chrX	73122060	73144238	ZNF711	2527	0	0	0	0
chrX	73151783	73272234	POF1B	1710	0.75	0.67	0.75	0.67
chrX	73612832	73613846	LOC111558675	611	0	0	0	0
chrX	73742530	74003555	CHM	2011	0	0	0	0
chrX	74109572	74858336	DACH2	1867	0	0.17	0	0.17
chrX	75728448	75729159	TGIF2LX	712	0	0	0	0
chrX	76057629	76058778	PABPC5	1150	0	0	0	0
chrX	76318948	76390769	PCDH11X	3114	0	0	0	0
chrX	76890008	76891442	NAP1L3	1435	0	0	0	0
chrX	76942452	76943121	FAM133A	669	0	0	0	0
chrX	77073466	77074103	TEN1	557	0	0	0	0
chrX	78669921	79675935	DIAPH2	3349	0.5	1.17	0.5	1
chrX	79018403	79019456	LOC111558778	1054	0	0	0	0
chrX	82029676	82032697	LOC111558676	3022	0	0	0	0
chrX	82529809	82672588	PCDH19	3296	0	0	0	0
chrX	82822434	82837561	TNMD	961	0	0	0	0
chrX	82869561	82874949	TSPAN6	745	0	0	0	0
chrX	82885623	82905981	SRPX2	1405	0	0	0	0
chrX	82911683	82932812	SYTL4	2032	0	0	0	0
chrX	83121277	83141742	CSTF2	1896	0	0.17	0	0.17
chrX	83147160	83171259	NOX1	1718	0	0.17	0	0.17
chrX	83212652	83226518	XKRX	1353	0.25	0.17	0.25	0.17
chrX	83277528	83297716	ARL13A	829	0.25	0.17	0.25	0.17
chrX	83360513	83371150	TMEM35A	531	0.25	0.67	0.25	0.67
chrX	83375928	83452805	CENPI	2285	0	0	0	0
chrX	83507496	83534052	DRP2	2927	0	0	0	0
chrX	83542121	83559923	TAF7L	1483	0	0.17	0	0.17
chrX	83587084	83588923	TIMM8A	296	0	0	0	0
chrX	83590058	83613465	BTK	2014	0	0	0	0
chrX	83627720	83630110	RPL36A	434	0	0	0	0
chrX	83631792	83639229	GLA	1270	0	0	0	0
chrX	83643051	83644401	HNRNPH2	1351	0	0	0	0
chrX	83704761	83712849	ARMCX4	8089	1.25	2	1.25	2
chrX	83743875	83745252	ARMCX1	1378	0	0.17	0	0.17
chrX	83751766	83763363	LOC101091926	615	0	0	0	0
chrX	83776074	83776977	LOC101092421	904	0	0	0	0
chrX	83785155	83786295	ARMCX3	1141	0	0	0	0
chrX	83820632	83822462	ARMCX2	1831	0.25	0.33	0.25	0.33
chrX	83980887	84013041	LOC101092919	1937	0	0.17	0	0.17
chrX	84076259	84119667	ZMAT1	2456	0.25	0.5	0.25	0.5
chrX	84261379	84261932	TCEAL6	554	0	0	0	0
chrX	84283642	84284410	TCEAL2	769	0	0	0	0
chrX	84299539	84300531	BEX5	444	0.25	0.67	0.25	0.67
chrX	84331879	84358127	LOC101093921	1869	0.5	1.17	0.5	1.17
chrX	84443232	84449201	LOC101091521	1286	0	0	0	0
chrX	84512475	84514896	LOC111556301	773	0	0	0	0
chrX	84537713	84539356	ARMCX5	1643	0.5	0.17	0.5	0.17
chrX	84576953	84581132	GPRASP1	4180	0.75	1.67	0.75	1.67
chrX	84674437	84677014	GPRASP2	2578	0	0.17	0	0.17
chrX	84689914	84691567	BHLHB9	1654	1	1	1	1
chrX	84973694	84974662	LOC109496734	969	0	0	0	0
chrX	85080503	85089284	LOC101094164	1331	0	0	0	0
chrX	85146673	85147981	LOC101093759	576	0	0	0	0
chrX	85177160	85187858	LOC105259665	1397	0	0	0	0
chrX	85301045	85301399	TCEAL8	355	0	0	0	0
chrX	85320081	85320702	TCEAL5	622	0	0	0	0
chrX	85335295	85336426	LOC101095084	461	0	0	0	0
chrX	85375990	85376293	TCEAL7	304	0.5	1	0.5	1
chrX	85463597	85463912	TCEAL9	316	0	0	0	0
chrX	85485522	85485861	BEX3	340	0	0	0	0
chrX	86272289	86272967	TCEAL4	679	0	0	0	0
chrX	86281200	86281753	LOC101081708	553	0	0	0	0
chrX	86312923	86313403	TCEAL1	481	0	0	0	0
chrX	86345801	86346668	MORF4L2	868	0	0	0	0
chrX	86376296	86397859	GLRA4	1383	0.75	0.67	0.75	0.67
chrX	86445347	86459271	PLP1	841	0	0	0	0
chrX	86496107	86496713	RAB9B	607	0	0	0	0
chrX	86596968	86597889	SLC25A53	922	0	0	0	0
chrX	86608378	86609593	ZCCHC18	1214	0	0	0	0
chrX	86667288	86695612	FAM199X	1174	0	0	0	0
chrX	86757248	86762016	ESX1	772	0	0	0	0
chrX	87143666	88283242	IL1RAPL2	2071	0.25	0.17	0.25	0.17
chrX	87724963	87726223	TEX13A	1155	0	0	0	0
chrX	88335691	88477890	NRK	4796	0	0	0	0
chrX	88564911	88568711	SERPINA7	1245	0.75	1	0.75	1
chrX	88652890	88654972	MUM1L1	2083	0.25	0.67	0.25	0.67
chrX	89093818	89094106	LOC101101037	289	0	0	0	0
chrX	89109014	89193266	CXHXorf57	2582	0	0	0	0
chrX	89208078	89315525	RNF128	1710	0	0	0	0
chrX	89323059	89380637	TBC1D8B	3384	0	0	0	0
chrX	89413985	89416613	RIPPLY1	565	0	0	0	0
chrX	89440692	89441385	CLDN2	694	0.25	0.5	0.25	0.5
chrX	89454891	89504942	MORC4	2828	0	0	0	0
chrX	89625328	89683100	RBM41	1529	0	0	0	0
chrX	89688290	89734465	NUP62CL	936	0	0	0	0
chrX	89773565	89803964	PIH1D3	663	0	0	0	0
chrX	89933288	89933540	LOC101085786	253	0	0	0	0
chrX	89989136	89989901	LOC111558744	458	0	0	0	0
chrX	90040011	90122018	FRMPD3	5473	0.25	0.5	0.25	0.5
chrX	90136481	90156884	PRPS1	964	0	0.33	0	0.33
chrX	90227420	90288040	TSC22D3	780	0	0	0	0
chrX	90307746	90438256	MID2	2310	0	0	0	0
chrX	90471773	90492963	LOC102902092	2788	0	0	0	0
chrX	90479052	90480302	TEX13B	1151	0	0	0	0
chrX	90542259	90578668	VSIG1	1280	0.5	0.17	0.5	0.17
chrX	90586828	90594070	PSMD10	686	0	0	0	0
chrX	90594371	90650687	ATG4A	1210	0	0	0	0
chrX	90653856	90967803	COL4A6	5164	0.25	1	0.25	1
chrX	90969863	91208427	COL4A5	5129	1.25	2.5	1.25	2.5
chrX	91015220	91015577	LOC101089991	358	0	0	0	0
chrX	91234145	91249756	IRS4	3758	0.75	0.67	0.75	0.67
chrX	91666557	91756503	GUCY2F	3345	0	0.17	0	0.17
chrX	91797877	91802630	NXT2	654	0	0	0	0
chrX	91863012	91863426	KCNE5	415	0	0	0	0
chrX	91889221	91937527	ACSL4	2235	0	0	0	0
chrX	92056994	92058572	LOC102902491	1579	0	0	0	0
chrX	92233001	92393637	TMEM164	901	0.5	0.33	0.5	0.33
chrX	92419194	92526187	AMMECR1	1005	0	0	0	0
chrX	92651876	92656600	RTL9	4193	3	4.67	3	4.67
chrX	92804751	92920862	CHRDL1	1838	0	0	0	0
chrX	93209859	93301569	PAK3	1759	1.25	1	1.25	1
chrX	93322621	93338680	CAPN6	1938	1.5	1.83	1.5	1.83
chrX	93378271	93483842	DCX	1107	0.5	0.17	0.5	0.17
chrX	93602222	93602495	LOC109496572	274	0	0	0	0
chrX	93722732	93781942	ALG13	3088	0.5	1	0.5	1
chrX	93797340	93933972	TRPC5	2935	1.25	2.5	1.25	2.5
chrX	93894227	93894563	TRPC5OS	337	0	0	0	0
chrX	94415722	94416610	RTL4	889	0.75	0.5	0.75	0.5
chrX	94529651	94569361	LHFPL1	750	0.25	0.5	0.25	0.5
chrX	94655381	94698503	AMOT	3240	1.75	1.83	1.75	1.83
chrX	96266186	96428732	HTR2C	1381	0.25	1	0.25	1
chrX	96523412	96541719	IL13RA2	1178	0.25	1	0.25	1
chrX	96628325	96726593	LRCH2	2322	2	2.5	2	2.5
chrX	96673672	96674654	LOC102900824	983	1	1	1	1.17
chrX	96803969	96841558	LUZP4	2110	4.75	7.5	4.75	7.67
chrX	97112226	97155672	PLS3	1936	2.5	2.33	2.5	2.33
chrX	97344168	97345257	AGTR2	1090	1	1.5	1	1.5
chrX	97554217	97577500	SLC6A14	1934	3	5.33	3	5.33
chrX	97579916	97581463	CT83	386	0	0	0	0
chrX	98679650	98801366	KLHL13	2219	0.75	1.83	0.75	1.83
chrX	99102260	99181005	WDR44	2759	2.25	2.17	2.25	2.17
chrX	99233955	99434667	DOCK11	6325	5.25	8.5	5.25	8.5
chrX	99469166	99525667	IL13RA1	1295	0	1.33	0	1.33
chrX	99555579	99556788	ZCCHC12	1210	1.75	1.5	1.75	1.5
chrX	99660493	99695733	LONRF3	2579	0.75	1	0.75	1
chrX	99739519	99740665	LOC111558681	1147	0	0	0	0
chrX	99740987	99742497	LOC105259672	611	0	0	0	0
chrX	99751418	99806296	KIAA1210	4884	11.25	18.83	11.25	18.83
chrX	99893066	99900389	PGRMC1	591	0	0	0	0
chrX	99907916	99916218	LOC101092340	2764	0.75	1.5	0.75	1.5
chrX	100039634	100072111	SLC25A43	1031	0	0	0	0
chrX	100083311	100086129	SLC25A5	901	0	0	1	0.33
chrX	100143616	100167345	CXHXorf56	843	0	0	0	0
chrX	100177321	100185287	UBE2A	465	0	0	0	0
chrX	100190373	100205189	NKRF	2358	2	2.67	2	2.67
chrX	100213897	100280616	6-Sep	1446	0.25	0.67	0.25	0.67
chrX	100355265	100356222	SOWAHD	958	0.5	0.5	0.5	0.5
chrX	100382491	100385938	RPL39	159	0	0	0	0
chrX	100403094	100417836	UPF3B	1469	0.5	1.33	0.5	1.33
chrX	100434751	100435783	RNF113A	1033	0	0.33	0	0.33
chrX	100436096	100439840	NDUFA1	216	0	0	0	0
chrX	100449434	100469427	AKAP14	789	0	0	0	0
chrX	100472373	100496502	NKAP	1278	0.25	1	0.25	1
chrX	100527105	100528321	LOC102902505	540	0	0	0	0
chrX	100589548	100596763	LOC111558775	952	0	0	0	0
chrX	100643525	100653560	LOC101093839	618	0	0	0	0
chrX	100676187	100683408	LOC102902213	955	0	0	0	0
chrX	100804794	100806813	ZBTB33	2020	0	0.17	0	0.17
chrX	100812854	100866919	TMEM255A	1060	0	0	0	0
chrX	100916083	100934756	ATP1B4	1083	0	0	0	0
chrX	100959942	100962116	LOC109496592	1046	0	0	0	0
chrX	100977252	101012502	LAMP2	1560	0	0.17	0	0.17
chrX	101077623	101117845	CUL4B	2792	8	0	0	0
chrX	101156798	101166273	MCTS1	567	0	0	0	0
chrX	101182177	101183131	C1GALT1C1	955	0	0.33	0	0.33
chrX	103174466	103432562	GRIA3	2816	0	0	0	0
chrX	103538381	103642500	THOC2	5005	0	0.17	0	0.17
chrX	103771295	103788010	XIAP	1498	0	0	0	0
chrX	103884894	103970234	STAG2	3840	0	0	0	0
chrX	104152118	104154596	LOC109496350	2479	0.5	0.83	0.5	1
chrX	104166709	104186573	SH2D1A	391	0	0	0	0
chrX	104196082	104749063	TENM1	8231	2	2	2	2
chrX	105110642	105113118	LOC101096959	2262	0	0	0	0
chrX	105480099	105482918	LOC111558717	901	0	0	0	0
chrX	105811922	105813296	DCAF12L2	1375	1	1	1	1
chrX	106147335	106148709	LOC101097955	1375	0	0	0	0
chrX	106332127	106332481	LOC101098936	355	0	0	0	0
chrX	106379363	106381089	PRR32	902	1.5	1.17	1.5	1.17
chrX	107750208	107751312	ACTRT1	1104	0	0	0	0
chrX	109009094	109080810	SMARCA1	3236	0	0.17	0	0.17
chrX	109097755	109145867	OCRL	2727	0	0	0	0
chrX	109198953	109204650	APLN	236	0	0	0	0
chrX	109282014	109307180	XPNPEP2	2049	0	0	0	0
chrX	109317350	109329462	SASH3	1148	0	0	0	0
chrX	109341495	109370014	ZDHHC9	1104	0	0	0	0
chrX	109414709	109433772	UTP14A	2331	0	0	0	0
chrX	109491088	109533548	BCORL1	5374	1.75	2	1.5	2
chrX	109543667	109554674	ELF4	1985	0	0	0	0
chrX	109598253	109630990	AIFM1	1990	0.5	0	0.5	0
chrX	109636121	109646769	RAB33A	728	0	0	0	0
chrX	109663765	109716063	ZNF280C	2615	0	0	0	0
chrX	109766138	109794141	SLC25A14	1124	0	0	0	0
chrX	109811302	109812340	GPR119	1039	0	0	0	0
chrX	109826621	109837154	RBMX2	1050	0	0	0	0
chrX	109847753	109926647	LOC101091264	19830	0	0	0	0
chrX	110036686	110287464	ENOX2	2002	0	0	0	0
chrX	110449946	110479824	ARHGAP36	1714	0	0	0	0
chrX	110604916	110618167	IGSF1	4036	0	0.83	0	0.83
chrX	110675888	110676794	LOC101091768	907	0	0	0	0
chrX	110755003	110755927	LOC101092250	925	0	0.33	0	0.33
chrX	110777252	110778206	LOC101092501	955	0	0.83	0	0.83
chrX	110819933	110820860	LOC101084607	928	0	0	0	0
chrX	110884504	110893925	LOC101093004	910	0	0	0	0
chrX	111143700	111196194	STK26	1262	0	0.5	0	0.5
chrX	111200234	111251494	FRMD7	2127	0	0	0	0
chrX	111309658	111312615	RAP2C	554	0	0	0	0
chrX	111428840	111489806	MBNL3	1278	0.5	0.67	0.5	0.67
chrX	111675165	111964424	HS6ST2	1952	0	0.5	0	0.5
chrX	112021035	112023798	USP26	2764	0.25	0	0.25	0
chrX	112246896	112353719	GPC4	1680	1	1.17	1	1.17
chrX	112443896	112865587	GPC3	1751	0	0.83	0	0.83
chrX	112978810	112979341	LOC109496610	242	0	0	0	0
chrX	113049617	113050586	CCDC160	970	0	0	0	0
chrX	113138283	113177158	PHF6	1110	0	0.33	0	0.33
chrX	113204953	113239373	HPRT1	1359	0	0	0	0
chrX	113220795	113221703	LOC102900338	908	2	2.67	2	2.67
chrX	113288766	113289405	PLAC1	640	0	0.5	0	0.5
chrX	113289417	113492740	LOC101088313	1130	1	0.5	1	0.5
chrX	113498713	113599269	LOC101095724	878	0	0	0	0
chrX	113575742	113585151	MOSPD1	647	1	0.67	1	0.67
chrX	113665254	113665482	LOC101095962	229	0	0.5	0	0.5
chrX	113828367	113851782	CT55	964	0	1.17	0.5	1.67
chrX	113897387	113907848	ZNF75D	1574	2	4.33	2	4.33
chrX	113963502	113983190	ZNF449	1562	0	0	0	0
chrX	114014126	114014363	LOC111558710	238	0	0	0	0
chrX	114101534	114157119	INTS6L	2461	1.25	0.33	1.25	0.33
chrX	114184553	114188647	LOC102901637	682	0	0	0	0
chrX	114222567	114230848	LOC102900259	470	0	0	0	0
chrX	114259718	114262693	LOC102901675	505	0	0	0	0
chrX	114300197	114308049	MMGT1	400	0.5	0.67	0.5	0.67
chrX	114318301	114369664	SLC9A6	2213	0	0.67	0	0.67
chrX	114499005	114509691	FHL1	1098	0	0	0	0
chrX	114515728	114548276	MAP7D3	2768	1	3	1	3
chrX	114586474	114601535	LOC111556211	695	0.25	0.83	0.25	0.83
chrX	114613185	114623706	ADGRG4	5720	27.75	25.5	27.75	25.5
chrX	114624802	114660143	LOC111558686	1264	0	2.67	0	2.67
chrX	114661907	114673397	LOC111558719	512	1.5	1.33	1.5	1.33
chrX	114737057	114741028	BRS3	1203	0	1.5	0	1.5
chrX	114746446	114759719	HTATSF1	2310	3.25	8.67	3.25	8.67
chrX	114781766	114797638	VGLL1	710	4.25	5	4.25	5
chrX	114884206	114894915	CD40LG	788	0	0	0	0
chrX	114908509	115006067	ARHGEF6	2350	3.25	3.67	3.25	3.67
chrX	115037183	115042619	RBMX	1190	0	0	0	0
chrX	115069998	115159644	LOC101083916	2024	4.75	6.67	4.75	6.67
chrX	115168574	115170068	GPR101	1495	0.5	2.17	0.5	2.17
chrX	115603935	115614615	ZIC3	1555	0	0	0	0
chrX	116246568	116247609	LOC101085187	1042	1.5	2.83	1.5	2.83
chrX	116339417	116781673	FGF13	1092	0.5	0.33	0.5	0.33
chrX	117080316	117111828	F9	1409	1.5	2.83	1.5	2.83
chrX	117132077	117234894	MCF2	3173	2	1.67	2	1.67
chrX	117271298	117440196	ATP11C	3615	4.25	4.67	4.25	4.67
chrX	117463957	117466870	CXHXorf66	1230	0	0	0	0
chrX	117587433	117588276	LOC105260236	844	0	0	0	0
chrX	117716487	117717083	LOC102899102	410	0	0	0	0
chrX	117895026	117896375	SOX3	1350	1.5	1.17	1.5	1.17
chrX	118142323	118162539	CDR1	1070	0	0	0	0
chrX	118226830	118227910	LOC101086956	1081	0.5	0.17	0.5	0.17
chrX	118564790	118565231	LDOC1	442	0	0	0	0
chrX	120228633	120231149	LOC101100452	2516	1.75	1.83	1.75	1.83
chrX	121946719	121949258	SLITRK2	2540	1	1	1	1
chrX	122482947	122490669	LOC101091265	1910	0	0	0	0
chrX	122650711	122651294	LOC102901550	395	0	0	0	0
chrX	123587694	123633720	FMR1	2359	0	0	0	0
chrX	123647544	123680349	FMR1NB	652	0	0	0	0
chrX	124050705	124507097	AFF2	3966	3	6.5	3	6.5
chrX	124827238	124865048	IDS	1821	0	0	0	0
chrX	124869813	124871162	LOC111558703	518	0	0	0	0
chrX	124871179	124871201	LOC111558690	23	0	0	0	0
chrX	125113830	125148923	TMEM185A	1267	0	0	0	0
chrX	125151827	125155127	LOC101093506	843	0	0	0	0
chrX	125297947	125299727	HSFX4	1090	0	1	0	1
chrX	125301050	125302392	CXHXorf40B	512	0	0	0	0
chrX	125703077	125822063	MAMLD1	3287	0	0.33	0	0.33
chrX	125894743	125967436	MTM1	1826	0.25	0	0.25	0
chrX	126007384	126048243	MTMR1	1726	0.75	1	0.75	1
chrX	126053230	126148692	CD99L2	658	0.25	0.67	0.25	0.67
chrX	126205639	126212101	HMGB3	662	0	0	0	0
chrX	126316479	126321248	GPR50	1868	0.75	1.17	0.75	1.17
chrX	126487143	126493145	VMA21	420	0	0	0	0
chrX	126633845	126705332	PASD1	1606	0	0	0	0
chrX	126731500	126733620	PRRG3	699	0	0	0	0
chrX	126750909	126757392	FATE1	557	0	0	0	0
chrX	126772062	126778000	CNGA2	2010	0	0	0	0
chrX	126985913	126986648	LOC105260348	736	0	0	0	0
chrX	127031519	127047629	GABRE	1491	0	0	0	0
chrX	127128183	127128488	LOC111558784	306	0	0	0	0
chrX	127261870	127522990	GABRA3	1422	0	0	0	0
chrX	127819475	127836981	GABRQ	2142	0	0.17	0	0.17
chrX	127862933	127863668	LOC111558732	736	0	0	0	0
chrX	127898442	127902349	CETN2	621	0	0.17	0	0.17
chrX	127910774	127932030	NSDHL	1093	0	0	0	0
chrX	127977146	128024727	ZNF185	2116	0	0.67	0	0.67
chrX	128057851	128059895	LOC101100193	1177	0	0	0	0
chrX	128098560	128100091	PNMA3	1499	0	0	0	0
chrX	128189583	128196120	LOC111558739	501	0	0	0	0
chrX	128234098	128234782	LOC111558692	685	0	0	0	0
chrX	128235880	128237228	LOC111558735	1349	0	0	0	0
chrX	128303039	128309091	PNMA6F	2208	0.5	0.83	0.5	0.67
chrX	128337021	128338149	ZNF275	1129	0	0	0	0
chrX	128407172	128412815	LOC105259692	1294	0	0	0	0
chrX	128431230	128431941	TREX2	712	0.25	0	0.25	0
chrX	128434545	128460252	HAUS7	1102	0	0.33	0	0.33
chrX	128469499	128471505	LOC111558761	344	0	0	0	0
chrX	128472671	128476258	LOC109496649	567	0	0	0	0
chrX	128493921	128497960	BGN	1126	0	0	0	0
chrX	128523781	128565778	ATP2B3	3838	2	2.33	2	2.33
chrX	128572742	128583711	CCNQ	758	0	0	0	0
chrX	128633853	128636604	DUSP9	1147	1.25	1.17	1.25	1.17
chrX	128653840	128656198	PNCK	1063	0.75	0.17	0.75	0.17
chrX	128665596	128672996	SLC6A8	1925	7.5	7.83	4.75	5.17
chrX	128678664	128705757	BCAP31	748	0	0	0	0
chrX	128707728	128726625	ABCD1	2212	1.5	1.83	1.5	1.83
chrX	128740181	128754840	PLXNB3	5921	3.75	7	3.75	7
chrX	128756657	128760986	SRPK3	1795	0.75	1	0.75	1
chrX	128761399	128772140	IDH3G	1192	1	1	1	1.33
chrX	128772546	128776406	SSR4	528	0	0.33	0	0.33
chrX	128780351	128811262	PDZD4	2309	0	0.17	0	0.17
chrX	128862572	128876048	L1CAM	3799	0	0.17	0	0.17
chrX	128903653	128905313	AVPR2	1179	2.25	2.17	2.25	2.17
chrX	128906139	128921887	ARHGAP4	3176	1.75	2.67	1.75	2.67
chrX	128927106	128931611	NAA10	816	0	0.67	0	0.67
chrX	128932056	128939084	RENBP	1376	2	3	2	2.5
chrX	128942975	128964671	HCFC1	6278	1.5	2.17	1.5	2.17
chrX	128970195	128970996	TMEM187	802	1.75	2.67	1.75	2.67
chrX	128997270	129005155	IRAK1	2189	1.5	1.17	1.5	1.17
chrX	129016505	129075668	MECP2	1500	0	0.17	0	0.17
chrX	129113494	129125794	OPN1LW	1114	0.75	1	0.75	1
chrX	129126235	129141879	TEX28	1176	0.75	1	0.75	1
chrX	129147440	129172222	TKTL1	1807	0.75	1	0.75	1
chrX	129188346	129210735	FLNA	7991	0.75	1.67	0.75	1.67
chrX	129218553	129220856	EMD	789	0	0.17	0	0.17
chrX	129238248	129240706	RPL10	651	0	0	0	0
chrX	129242622	129245191	DNASE1L1	895	0	0.67	0	0.67
chrX	129249976	129260515	TAZ	853	0	0	0	0
chrX	129270268	129277500	ATP6AP1	1405	0	0.33	0	0.33
chrX	129278850	129283941	GDI1	1355	0.5	0.17	0.5	0.17
chrX	129285640	129292285	FAM50A	1033	0	0	0	0
chrX	129306259	129319128	PLXNA3	5651	0.75	1	0.75	1
chrX	129326949	129328999	LAGE3	605	14.25	15.67	7.75	7.83
chrX	129338575	129339546	UBL4A	484	0	0	0	0
chrX	129340503	129343308	SLC10A3	1801	0.75	0.17	0.75	0.17
chrX	129348502	129355631	FAM3A	1465	0	0	0	0
chrX	129361261	129374164	G6PD	1681	0.75	0.5	0.75	0.5
chrX	129378390	129391632	IKBKG	1269	0	0.17	0	0.17
chrX	129432139	129435675	LOC105259690	1451	0	0	0	0
chrX	129441322	129516804	GAB3	1774	0.5	0	0.5	0
chrX	129529192	129539959	DKC1	1569	0.25	0	0.25	0
chrX	129542178	129568531	MPP1	1413	0.5	0	0.5	0
chrX	129576025	129583255	SMIM9	366	0	0	0	0
chrX	129591093	129717661	F8	7040	0	0	0	0
chrX	129602831	129603172	LOC111558728	341	0	0	0	0
chrX	129603852	129604983	F8A1	1131	0	0	0	0
chrX	129720412	129737984	FUNDC2	578	0	0	0	0
chrX	129745348	129754354	CMC4	340	0	0	0	0
chrX	129749307	129749830	MTCP1	327	0	0	0	0
chrX	129755109	129815154	BRCC3	962	0	0	0	0
chrX	129830318	129878203	LOC102900281	1254	0	0	0	0
chrX	129883012	129903052	VBP1	600	0	0	0	0
chrX	129919614	129922824	RAB39B	644	0	0	0	0
chrX	129964716	129992920	CLIC2	884	0	0	0	0
chrX	130003982	130004324	LOC101097798	343	0	0	0	0
chrX	130012039	130013167	LOC101095239	1129	0	0	0	0
chrX	130013759	130014191	LOC101098042	433	0	0	0	0
chrX	130026704	130082059	TMLHE	1273	0	0	0	0
chrX	130266979	130267846	SPRY3	868	0	0	0	0
chrX	130377077	130423385	VAMP7	670	0	0	0	0
chrX	130463633	130468998	LOC111558694	728	0	0	0	0
chrX	130474545	130497810	PLCXD1	971	1.25	1.33	2	2.17
